# An explanation for the sister repulsion phenomenon in Patterson’s f-statistics

**DOI:** 10.1101/2024.02.17.580509

**Authors:** Gözde Atağ, Shamam Waldman, Shai Carmi, Mehmet Somel

## Abstract

Patterson’s f-statistics are among the most heavily utilized tools for analysing genome-wide allele frequency data for demographic inference. Beyond studying admixture, *f_3_* and *f_4_* statistics are also used for clustering populations to identify groups with similar histories. However, previous studies have noted an unexpected behaviour of f-statistics: multiple populations from a certain region systematically show higher genetic affinity to a more distant population than to their neighbours, a pattern that is mismatched with alternative measures of genetic similarity. We call this counter-intuitive pattern “sister repulsion”. We first present a novel instance of sister repulsion, where genomes from Bronze Age East Anatolian sites show higher affinity towards Bronze Age Greece rather than each other. This is observed both using *f_3_*- and *f_4_*-statistics, contrasts with archaeological/historical expectation, and also contradicts genetic affinity patterns captured using PCA or MDS on genetic distances. We then propose a simple demographic model to explain this pattern, where sister populations receive gene flow from a genetically distant source. We calculate *f_3_*- and *f_4_*-statistics using simulated genetic data with varying population genetic parameters, confirming that low-level gene flow from an external source into populations from one region can create sister repulsion in f-statistics. Unidirectional gene flow between the studied regions (without an external source) can likewise create repulsion. Meanwhile, similar to our empirical observations, MDS analyses of genetic distances still cluster sister populations together. Overall, our results highlight the impact of low-level admixture events when inferring demographic history using f-statistics.
