## Supplemental Tables for "An explanation for the sister repulsion phenomenon in Patterson’s f-statistics"

### Sheet: Table S1
Table S1. Published ancient genomes used in the study
Sample ID	Population ID	Region	Date	Publication
ALA001	TUR_Hatay_Alalakh_MLBA	East Anatolia	1496-1325 calBCE	Skourtanioti et al., 2020
ALA002	TUR_Hatay_Alalakh_MLBA	East Anatolia	1496-1401 calBCE	Skourtanioti et al., 2020
ALA004	TUR_Hatay_Alalakh_MLBA	East Anatolia	1895-1752 calBCE	Skourtanioti et al., 2020
ALA008	TUR_Hatay_Alalakh_MLBA	East Anatolia	1881-1700 calBCE	Skourtanioti et al., 2020
ALA011	TUR_Hatay_Alalakh_MLBA	East Anatolia	1741-1624 calBCE	Skourtanioti et al., 2020
ALA013	TUR_Hatay_Alalakh_MLBA	East Anatolia	1878-1693 calBCE	Skourtanioti et al., 2020
ALA014	TUR_Hatay_Alalakh_MLBA	East Anatolia	1743-1630 calBCE	Skourtanioti et al., 2020
ALA015	TUR_Hatay_Alalakh_MLBA	East Anatolia	2014-1781 calBCE	Skourtanioti et al., 2020
ALA016	TUR_Hatay_Alalakh_MLBA	East Anatolia	1617-1506 calBCE	Skourtanioti et al., 2020
ALA017	TUR_Hatay_Alalakh_MLBA	East Anatolia	1614-1466 calBCE	Skourtanioti et al., 2020
ALA018	TUR_Hatay_Alalakh_MLBA	East Anatolia	1497-1326 calBCE	Skourtanioti et al., 2020
ALA020	TUR_Hatay_Alalakh_MLBA	East Anatolia	1502-1395 calBCE	Skourtanioti et al., 2020
ALA023	TUR_Hatay_Alalakh_MLBA	East Anatolia	1921-1763 calBCE	Skourtanioti et al., 2020
ALA024	TUR_Hatay_Alalakh_MLBA	East Anatolia	2111-1779 calBCE	Skourtanioti et al., 2020
ALA025	TUR_Hatay_Alalakh_MLBA	East Anatolia	1877-1686 calBCE	Skourtanioti et al., 2020
ALA026	TUR_Hatay_Alalakh_MLBA	East Anatolia	1744-1628 calBCE	Skourtanioti et al., 2020
ALA028	TUR_Hatay_Alalakh_MLBA	East Anatolia	1877-1666 calBCE	Skourtanioti et al., 2020
ALA029	TUR_Hatay_Alalakh_MLBA	East Anatolia	1880-1695 calBCE	Skourtanioti et al., 2020
ALA030	TUR_Hatay_Alalakh_MLBA	East Anatolia	1612-1457 calBCE	Skourtanioti et al., 2020
ALA034	TUR_Hatay_Alalakh_MLBA	East Anatolia	1874-1666 calBCE	Skourtanioti et al., 2020
ALA035	TUR_Hatay_Alalakh_MLBA	East Anatolia	1948-1774 calBCE	Skourtanioti et al., 2020
ALA037	TUR_Hatay_Alalakh_MLBA	East Anatolia	1882-1701 calBCE	Skourtanioti et al., 2020
ALA038	TUR_Hatay_Alalakh_MLBA	East Anatolia	1612-1452 calBCE	Skourtanioti et al., 2020
ALA039	TUR_Hatay_Alalakh_MLBA	East Anatolia	1448-1303 calBCE	Skourtanioti et al., 2020
ALA084	TUR_Hatay_Alalakh_MLBA	East Anatolia	2006-1777 calBCE	Skourtanioti et al., 2020
ALA095	TUR_Hatay_Alalakh_MLBA	East Anatolia	1913-1756 calBCE	Skourtanioti et al., 2020
ART001	TUR_E_Arslantepe_EBA	East Anatolia	2469-2298 calBCE	Skourtanioti et al., 2020
ART009	TUR_E_Arslantepe_EBA	East Anatolia	2838-2495 calBCE	Skourtanioti et al., 2020
ART010	TUR_E_Arslantepe_EBA	East Anatolia	2857-2501 calBCE	Skourtanioti et al., 2020
ART011	TUR_E_Arslantepe_EBA	East Anatolia	2860-2506 calBCE	Skourtanioti et al., 2020
I14759	TUR_SE_Kilis_MBA	East Anatolia	2000-1500 BCE	Lazaridis et al. 2022
I14761	TUR_SE_Kilis_MBA	East Anatolia	2000-1500 BCE	Lazaridis et al. 2022
I14762	TUR_SE_Kilis_MBA	East Anatolia	1736-1541 calBCE (3355±25 BP, PSUAMS-6841)	Lazaridis et al. 2022
I14784	TUR_SE_Kilis_MBA	East Anatolia	1876-1632 calBCE (3435±25 BP, PSUAMS-6834)	Lazaridis et al. 2022
I14786	TUR_SE_Kilis_MBA	East Anatolia	1686-1518 calBCE (3330±25 BP, PSUAMS-6835)	Lazaridis et al. 2022
I14788	TUR_SE_Kilis_MBA	East Anatolia	2454-2201 calBCE (3840±25 BP, PSUAMS-6844)	Lazaridis et al. 2022
I14792	TUR_SE_Kilis_EBA_A	East Anatolia	3000-2000 BCE	Lazaridis et al. 2022
I14794	TUR_SE_Kilis_EBA_A	East Anatolia	3000-2000 BCE	Lazaridis et al. 2022
I14797	TUR_SE_Kilis_EBA_A	East Anatolia	3000-2000 BCE	Lazaridis et al. 2022
I14798	TUR_SE_Kilis_EBA_A	East Anatolia	3000-2000 BCE	Lazaridis et al. 2022
I16580	TUR_SE_Kilis_EBA_A	East Anatolia	3000-2000 BCE	Lazaridis et al. 2022
I4481	TUR_SE_Sirnak_BA	East Anatolia	2881-2633 calBCE (4165±25 BP, PSUAMS-3214)	Lazaridis et al. 2022
I4614	TUR_SE_Sirnak_BA	East Anatolia	3093-2920 calBCE (4395±25 BP, PSUAMS-3062)	Lazaridis et al. 2022
I4615	TUR_SE_Sirnak_BA	East Anatolia	3263-2925 calBCE (4415±20 BP, PSUAMS-3063)	Lazaridis et al. 2022
I4616	TUR_SE_Sirnak_BA	East Anatolia	2871-2581 calBCE (4130±30 BP, PSUAMS-3064)	Lazaridis et al. 2022
I4617	TUR_SE_Sirnak_BA	East Anatolia	3700-2400 BCE	Lazaridis et al. 2022
I4619	TUR_SE_Sirnak_BA	East Anatolia	2859-2504 calBCE (4100±25 BP, PSUAMS-3065)	Lazaridis et al. 2022
I4620	TUR_SE_Sirnak_BA	East Anatolia	2865-2576 calBCE (4115±25 BP, PSUAMS-3066)	Lazaridis et al. 2022
I0070	GRC_Minoan_Lasithi_BA	Crete	2400-1700 BCE	Lazaridis et al., 2017
I0071	GRC_Minoan_Lasithi_BA	Crete	2400-1700 BCE	Lazaridis et al., 2017
I0073	GRC_Minoan_Lasithi_BA	Crete	2400-1700 BCE	Lazaridis et al., 2017
I0074	GRC_Minoan_Lasithi_BA	Crete	2400-1700 BCE	Lazaridis et al., 2017
I9005	GRC_Minoan_Lasithi_BA	Crete	2400-1700 BCE	Lazaridis et al., 2017
I9127	GRC_Minoan_Odigitria_BA	Crete	2210-1680 BCE	Lazaridis et al., 2017
I9128	GRC_Minoan_Odigitria_BA	Crete	2210-1680 BCE	Lazaridis et al., 2017
I9129	GRC_Minoan_Odigitria_BA	Crete	2210-1680 BCE	Lazaridis et al., 2017
I9130	GRC_Minoan_Odigitria_BA	Crete	2210-1680 BCE	Lazaridis et al., 2017
I9131	GRC_Minoan_Odigitria_BA	Crete	2210-1680 BCE	Lazaridis et al., 2017
I14916	GRC_Minoan_Zakros_BA	Crete	1894-1744 calBCE (3500±25 BP, PSUAMS-6821)	Lazaridis et al. 2022
I13510	GRC_Mycenaean_Palace_of_Nestor_BA	Greece Mainland	1360-1295 BCE	Lazaridis et al. 2022
I13514	GRC_Mycenaean_Palace_of_Nestor_BA	Greece Mainland	1360-1070 BCE	Lazaridis et al. 2022
I13516	GRC_Mycenaean_Palace_of_Nestor_BA	Greece Mainland	1410-1360 BCE	Lazaridis et al. 2022
I13517	GRC_Mycenaean_Palace_of_Nestor_BA	Greece Mainland	1360-1295 BCE	Lazaridis et al. 2022
I13518	GRC_Mycenaean_Palace_of_Nestor_BA	Greece Mainland	1200-1070 BCE	Lazaridis et al. 2022
I13519	GRC_Mycenaean_Palace_of_Nestor_BA	Greece Mainland	1520-1440 BCE	Lazaridis et al. 2022
I19364	GRC_Mycenaean_Palace_of_Nestor_BA	Greece Mainland	1200-1070 BCE	Lazaridis et al. 2022
I19366	GRC_Mycenaean_Palace_of_Nestor_BA	Greece Mainland	1360-1295 BCE	Lazaridis et al. 2022
I13428	GRC_Mycenaean_Kastrouli_BA	Greece Mainland	1380-1132 calBCE (3010±20 BP, PSUAMS-7925)	Lazaridis et al. 2022
I13433	GRC_Mycenaean_Kastrouli_BA	Greece Mainland	1386-1217 calBCE (3030±20 BP, PSUAMS-7560)	Lazaridis et al. 2022
I13531	GRC_Mycenaean_Kastrouli_BA	Greece Mainland	1350-1150 BCE	Lazaridis et al. 2022
I13532	GRC_Mycenaean_Kastrouli_BA	Greece Mainland	1367-1112 calBCE (2975±25 BP, PSUAMS-6809)	Lazaridis et al. 2022
I13577	GRC_Mycenaean_Kastrouli_BA	Greece Mainland	1350-1150 BCE	Lazaridis et al. 2022
I13578	GRC_Mycenaean_Kastrouli_BA	Greece Mainland	1397-1222 calBCE (3045±25 BP, PSUAMS-6186)	Lazaridis et al. 2022
I13579	GRC_Mycenaean_Kastrouli_BA	Greece Mainland	1382-1134 calBCE (3015±20 BP, PSUAMS-6187)	Lazaridis et al. 2022
I13580	GRC_Mycenaean_Kastrouli_BA	Greece Mainland	1371-1123 calBCE (2990±25 BP, PSUAMS-6823)	Lazaridis et al. 2022
I14872	GRC_Mycenaean_Attica_BA	Greece Mainland	1516-1436 calBCE (3220±20 BP, PSUAMS-7863)	Lazaridis et al. 2022
I15571	GRC_Mycenaean_Attica_BA	Greece Mainland	1505-1429 calBCE (3200±20 BP, PSUAMS-6939)	Lazaridis et al. 2022
I15582	GRC_Mycenaean_Attica_BA	Greece Mainland	1610-1448 calBCE (3255±25 BP, PSUAMS-7850)	Lazaridis et al. 2022
I16709	GRC_Mycenaean_Attica_BA	Greece Mainland	1497-1316 calBCE (3145±25 BP, PSUAMS-7813)	Lazaridis et al. 2022

### Sheet: Table S2
Table S2. Outgroup f3 statistics of the form f3(Outgroup; Population1, Population2)
Population 2	Population 1	Outgroup	f3(O; P1, P2)	stderr	Zscore	nsnps
GRC_Minoan_Lasithi_BA	GRC_Minoan_Odigitria_BA	Yoruba.DG	0.187151	0.00219	85.467	181751
GRC_Minoan_Lasithi_BA	GRC_Minoan_Zakros_BA	Yoruba.DG	0.186116	0.002878	64.661	103962
GRC_Minoan_Lasithi_BA	GRC_Mycenaean_Attica_BA	Yoruba.DG	0.180923	0.001898	95.299	447305
GRC_Minoan_Lasithi_BA	GRC_Mycenaean_Kastrouli_BA	Yoruba.DG	0.180632	0.001876	96.311	389577
GRC_Minoan_Lasithi_BA	GRC_Mycenaean_Palace_of_Nestor_BA	Yoruba.DG	0.180711	0.001848	97.775	704777
GRC_Minoan_Lasithi_BA	TUR_E_Arslantepe_EBA	Yoruba.DG	0.175257	0.001782	98.348	717615
GRC_Minoan_Lasithi_BA	TUR_Hatay_Alalakh_MLBA	Yoruba.DG	0.175181	0.001674	104.632	797389
GRC_Minoan_Lasithi_BA	TUR_SE_Kilis_EBA_A	Yoruba.DG	0.174639	0.001787	97.718	666735
GRC_Minoan_Lasithi_BA	TUR_SE_Kilis_MBA	Yoruba.DG	0.175292	0.00172	101.932	722309
GRC_Minoan_Lasithi_BA	TUR_SE_Sirnak_BA	Yoruba.DG	0.174274	0.001762	98.932	627756
GRC_Minoan_Odigitria_BA	GRC_Minoan_Lasithi_BA	Yoruba.DG	0.187151	0.00219	85.467	181751
GRC_Minoan_Odigitria_BA	GRC_Minoan_Zakros_BA	Yoruba.DG	0.189893	0.004802	39.545	32586
GRC_Minoan_Odigitria_BA	GRC_Mycenaean_Attica_BA	Yoruba.DG	0.18446	0.002614	70.575	132855
GRC_Minoan_Odigitria_BA	GRC_Mycenaean_Kastrouli_BA	Yoruba.DG	0.184917	0.002684	68.893	114641
GRC_Minoan_Odigitria_BA	GRC_Mycenaean_Palace_of_Nestor_BA	Yoruba.DG	0.184035	0.002233	82.43	187774
GRC_Minoan_Odigitria_BA	TUR_E_Arslantepe_EBA	Yoruba.DG	0.178876	0.002161	82.756	189628
GRC_Minoan_Odigitria_BA	TUR_Hatay_Alalakh_MLBA	Yoruba.DG	0.177244	0.001963	90.295	211831
GRC_Minoan_Odigitria_BA	TUR_SE_Kilis_EBA_A	Yoruba.DG	0.177805	0.002198	80.897	182128
GRC_Minoan_Odigitria_BA	TUR_SE_Kilis_MBA	Yoruba.DG	0.176492	0.002013	87.694	193371
GRC_Minoan_Odigitria_BA	TUR_SE_Sirnak_BA	Yoruba.DG	0.177087	0.00225	78.714	176597
GRC_Minoan_Zakros_BA	GRC_Minoan_Lasithi_BA	Yoruba.DG	0.186116	0.002878	64.661	103962
GRC_Minoan_Zakros_BA	GRC_Minoan_Odigitria_BA	Yoruba.DG	0.189893	0.004802	39.545	32586
GRC_Minoan_Zakros_BA	GRC_Mycenaean_Attica_BA	Yoruba.DG	0.184373	0.003263	56.497	79095
GRC_Minoan_Zakros_BA	GRC_Mycenaean_Kastrouli_BA	Yoruba.DG	0.186679	0.003353	55.68	67244
GRC_Minoan_Zakros_BA	GRC_Mycenaean_Palace_of_Nestor_BA	Yoruba.DG	0.183927	0.002715	67.756	108019
GRC_Minoan_Zakros_BA	TUR_E_Arslantepe_EBA	Yoruba.DG	0.178531	0.002689	66.395	108743
GRC_Minoan_Zakros_BA	TUR_Hatay_Alalakh_MLBA	Yoruba.DG	0.178477	0.002452	72.788	121913
GRC_Minoan_Zakros_BA	TUR_SE_Kilis_EBA_A	Yoruba.DG	0.180219	0.002829	63.697	105570
GRC_Minoan_Zakros_BA	TUR_SE_Kilis_MBA	Yoruba.DG	0.17852	0.002613	68.319	111597
GRC_Minoan_Zakros_BA	TUR_SE_Sirnak_BA	Yoruba.DG	0.174047	0.002753	63.227	101934
GRC_Mycenaean_Attica_BA	GRC_Minoan_Lasithi_BA	Yoruba.DG	0.180923	0.001898	95.299	447305
GRC_Mycenaean_Attica_BA	GRC_Minoan_Odigitria_BA	Yoruba.DG	0.18446	0.002614	70.575	132855
GRC_Mycenaean_Attica_BA	GRC_Minoan_Zakros_BA	Yoruba.DG	0.184373	0.003263	56.497	79095
GRC_Mycenaean_Attica_BA	GRC_Mycenaean_Kastrouli_BA	Yoruba.DG	0.181708	0.002058	88.279	283969
GRC_Mycenaean_Attica_BA	GRC_Mycenaean_Palace_of_Nestor_BA	Yoruba.DG	0.180702	0.001917	94.261	468476
GRC_Mycenaean_Attica_BA	TUR_E_Arslantepe_EBA	Yoruba.DG	0.176207	0.001857	94.901	471290
GRC_Mycenaean_Attica_BA	TUR_Hatay_Alalakh_MLBA	Yoruba.DG	0.17513	0.001726	101.485	523260
GRC_Mycenaean_Attica_BA	TUR_SE_Kilis_EBA_A	Yoruba.DG	0.175372	0.001878	93.367	451766
GRC_Mycenaean_Attica_BA	TUR_SE_Kilis_MBA	Yoruba.DG	0.175471	0.001786	98.242	479479
GRC_Mycenaean_Attica_BA	TUR_SE_Sirnak_BA	Yoruba.DG	0.175756	0.001817	96.702	441105
GRC_Mycenaean_Kastrouli_BA	GRC_Minoan_Lasithi_BA	Yoruba.DG	0.180632	0.001876	96.311	389577
GRC_Mycenaean_Kastrouli_BA	GRC_Minoan_Odigitria_BA	Yoruba.DG	0.184917	0.002684	68.893	114641
GRC_Mycenaean_Kastrouli_BA	GRC_Minoan_Zakros_BA	Yoruba.DG	0.186679	0.003353	55.68	67244
GRC_Mycenaean_Kastrouli_BA	GRC_Mycenaean_Attica_BA	Yoruba.DG	0.181708	0.002058	88.279	283969
GRC_Mycenaean_Kastrouli_BA	GRC_Mycenaean_Palace_of_Nestor_BA	Yoruba.DG	0.181893	0.001848	98.42	406597
GRC_Mycenaean_Kastrouli_BA	TUR_E_Arslantepe_EBA	Yoruba.DG	0.175598	0.00184	95.429	409561
GRC_Mycenaean_Kastrouli_BA	TUR_Hatay_Alalakh_MLBA	Yoruba.DG	0.174746	0.001683	103.817	455769
GRC_Mycenaean_Kastrouli_BA	TUR_SE_Kilis_EBA_A	Yoruba.DG	0.17477	0.001803	96.929	391462
GRC_Mycenaean_Kastrouli_BA	TUR_SE_Kilis_MBA	Yoruba.DG	0.175855	0.001756	100.163	416779
GRC_Mycenaean_Kastrouli_BA	TUR_SE_Sirnak_BA	Yoruba.DG	0.174189	0.001792	97.204	379767
GRC_Mycenaean_Palace_of_Nestor_BA	GRC_Minoan_Lasithi_BA	Yoruba.DG	0.180711	0.001848	97.775	704777
GRC_Mycenaean_Palace_of_Nestor_BA	GRC_Minoan_Odigitria_BA	Yoruba.DG	0.184035	0.002233	82.43	187774
GRC_Mycenaean_Palace_of_Nestor_BA	GRC_Minoan_Zakros_BA	Yoruba.DG	0.183927	0.002715	67.756	108019
GRC_Mycenaean_Palace_of_Nestor_BA	GRC_Mycenaean_Attica_BA	Yoruba.DG	0.180702	0.001917	94.261	468476
GRC_Mycenaean_Palace_of_Nestor_BA	GRC_Mycenaean_Kastrouli_BA	Yoruba.DG	0.181893	0.001848	98.42	406597
GRC_Mycenaean_Palace_of_Nestor_BA	TUR_E_Arslantepe_EBA	Yoruba.DG	0.17498	0.001762	99.301	746314
GRC_Mycenaean_Palace_of_Nestor_BA	TUR_Hatay_Alalakh_MLBA	Yoruba.DG	0.175119	0.001663	105.315	827211
GRC_Mycenaean_Palace_of_Nestor_BA	TUR_SE_Kilis_EBA_A	Yoruba.DG	0.173917	0.001797	96.781	694789
GRC_Mycenaean_Palace_of_Nestor_BA	TUR_SE_Kilis_MBA	Yoruba.DG	0.17463	0.001688	103.483	751680
GRC_Mycenaean_Palace_of_Nestor_BA	TUR_SE_Sirnak_BA	Yoruba.DG	0.173983	0.001758	98.97	654711
TUR_E_Arslantepe_EBA	GRC_Minoan_Lasithi_BA	Yoruba.DG	0.175257	0.001782	98.348	717615
TUR_E_Arslantepe_EBA	GRC_Minoan_Odigitria_BA	Yoruba.DG	0.178876	0.002161	82.756	189628
TUR_E_Arslantepe_EBA	GRC_Minoan_Zakros_BA	Yoruba.DG	0.178531	0.002689	66.395	108743
TUR_E_Arslantepe_EBA	GRC_Mycenaean_Attica_BA	Yoruba.DG	0.176207	0.001857	94.901	471290
TUR_E_Arslantepe_EBA	GRC_Mycenaean_Kastrouli_BA	Yoruba.DG	0.175598	0.00184	95.429	409561
TUR_E_Arslantepe_EBA	GRC_Mycenaean_Palace_of_Nestor_BA	Yoruba.DG	0.17498	0.001762	99.301	746314
TUR_E_Arslantepe_EBA	TUR_Hatay_Alalakh_MLBA	Yoruba.DG	0.17326	0.001631	106.239	839828
TUR_E_Arslantepe_EBA	TUR_SE_Kilis_EBA_A	Yoruba.DG	0.173161	0.001703	101.666	703780
TUR_E_Arslantepe_EBA	TUR_SE_Kilis_MBA	Yoruba.DG	0.17327	0.00167	103.769	762417
TUR_E_Arslantepe_EBA	TUR_SE_Sirnak_BA	Yoruba.DG	0.173259	0.00171	101.301	660704
TUR_Hatay_Alalakh_MLBA	GRC_Minoan_Lasithi_BA	Yoruba.DG	0.175181	0.001674	104.632	797389
TUR_Hatay_Alalakh_MLBA	GRC_Minoan_Odigitria_BA	Yoruba.DG	0.177244	0.001963	90.295	211831
TUR_Hatay_Alalakh_MLBA	GRC_Minoan_Zakros_BA	Yoruba.DG	0.178477	0.002452	72.788	121913
TUR_Hatay_Alalakh_MLBA	GRC_Mycenaean_Attica_BA	Yoruba.DG	0.17513	0.001726	101.485	523260
TUR_Hatay_Alalakh_MLBA	GRC_Mycenaean_Kastrouli_BA	Yoruba.DG	0.174746	0.001683	103.817	455769
TUR_Hatay_Alalakh_MLBA	GRC_Mycenaean_Palace_of_Nestor_BA	Yoruba.DG	0.175119	0.001663	105.315	827211
TUR_Hatay_Alalakh_MLBA	TUR_E_Arslantepe_EBA	Yoruba.DG	0.17326	0.001631	106.239	839828
TUR_Hatay_Alalakh_MLBA	TUR_SE_Kilis_EBA_A	Yoruba.DG	0.172463	0.001624	106.219	777838
TUR_Hatay_Alalakh_MLBA	TUR_SE_Kilis_MBA	Yoruba.DG	0.17325	0.001575	110.025	837577
TUR_Hatay_Alalakh_MLBA	TUR_SE_Sirnak_BA	Yoruba.DG	0.172866	0.0016	108.018	725051
TUR_SE_Kilis_EBA_A	GRC_Minoan_Lasithi_BA	Yoruba.DG	0.174639	0.001787	97.718	666735
TUR_SE_Kilis_EBA_A	GRC_Minoan_Odigitria_BA	Yoruba.DG	0.177805	0.002198	80.897	182128
TUR_SE_Kilis_EBA_A	GRC_Minoan_Zakros_BA	Yoruba.DG	0.180219	0.002829	63.697	105570
TUR_SE_Kilis_EBA_A	GRC_Mycenaean_Attica_BA	Yoruba.DG	0.175372	0.001878	93.367	451766
TUR_SE_Kilis_EBA_A	GRC_Mycenaean_Kastrouli_BA	Yoruba.DG	0.17477	0.001803	96.929	391462
TUR_SE_Kilis_EBA_A	GRC_Mycenaean_Palace_of_Nestor_BA	Yoruba.DG	0.173917	0.001797	96.781	694789
TUR_SE_Kilis_EBA_A	TUR_E_Arslantepe_EBA	Yoruba.DG	0.173161	0.001703	101.666	703780
TUR_SE_Kilis_EBA_A	TUR_Hatay_Alalakh_MLBA	Yoruba.DG	0.172463	0.001624	106.219	777838
TUR_SE_Kilis_EBA_A	TUR_SE_Kilis_MBA	Yoruba.DG	0.174272	0.001696	102.746	711716
TUR_SE_Kilis_EBA_A	TUR_SE_Sirnak_BA	Yoruba.DG	0.172258	0.001752	98.317	625201
TUR_SE_Kilis_MBA	GRC_Minoan_Lasithi_BA	Yoruba.DG	0.175292	0.00172	101.932	722309
TUR_SE_Kilis_MBA	GRC_Minoan_Odigitria_BA	Yoruba.DG	0.176492	0.002013	87.694	193371
TUR_SE_Kilis_MBA	GRC_Minoan_Zakros_BA	Yoruba.DG	0.17852	0.002613	68.319	111597
TUR_SE_Kilis_MBA	GRC_Mycenaean_Attica_BA	Yoruba.DG	0.175471	0.001786	98.242	479479
TUR_SE_Kilis_MBA	GRC_Mycenaean_Kastrouli_BA	Yoruba.DG	0.175855	0.001756	100.163	416779
TUR_SE_Kilis_MBA	GRC_Mycenaean_Palace_of_Nestor_BA	Yoruba.DG	0.17463	0.001688	103.483	751680
TUR_SE_Kilis_MBA	TUR_E_Arslantepe_EBA	Yoruba.DG	0.17327	0.00167	103.769	762417
TUR_SE_Kilis_MBA	TUR_Hatay_Alalakh_MLBA	Yoruba.DG	0.17325	0.001575	110.025	837577
TUR_SE_Kilis_MBA	TUR_SE_Kilis_EBA_A	Yoruba.DG	0.174272	0.001696	102.746	711716
TUR_SE_Kilis_MBA	TUR_SE_Sirnak_BA	Yoruba.DG	0.172166	0.001646	104.6	667015
TUR_SE_Sirnak_BA	GRC_Minoan_Lasithi_BA	Yoruba.DG	0.174274	0.001762	98.932	627756
TUR_SE_Sirnak_BA	GRC_Minoan_Odigitria_BA	Yoruba.DG	0.177087	0.00225	78.714	176597
TUR_SE_Sirnak_BA	GRC_Minoan_Zakros_BA	Yoruba.DG	0.174047	0.002753	63.227	101934
TUR_SE_Sirnak_BA	GRC_Mycenaean_Attica_BA	Yoruba.DG	0.175756	0.001817	96.702	441105
TUR_SE_Sirnak_BA	GRC_Mycenaean_Kastrouli_BA	Yoruba.DG	0.174189	0.001792	97.204	379767
TUR_SE_Sirnak_BA	GRC_Mycenaean_Palace_of_Nestor_BA	Yoruba.DG	0.173983	0.001758	98.97	654711
TUR_SE_Sirnak_BA	TUR_E_Arslantepe_EBA	Yoruba.DG	0.173259	0.00171	101.301	660704
TUR_SE_Sirnak_BA	TUR_Hatay_Alalakh_MLBA	Yoruba.DG	0.172866	0.0016	108.018	725051
TUR_SE_Sirnak_BA	TUR_SE_Kilis_EBA_A	Yoruba.DG	0.172258	0.001752	98.317	625201
TUR_SE_Sirnak_BA	TUR_SE_Kilis_MBA	Yoruba.DG	0.172166	0.001646	104.6	667015

### Sheet: Table S3
Table S3. f4 statistics of the form f4(Outgroup, Test; Population1, Population2) where Test and Pop 1 corresponds to populations from Bronze Age East Anatolia, and Pop 2 to populations from Bronze Age Greece
Population 2	Population 1	Test	Outgroup	f4(O, T; P1 ,P2)	Standard error	Z score	#BABA	#ABBA	Total #SNPs
GRC_Minoan_Lasithi_BA	TUR_E_Arslantepe_EBA	TUR_Hatay_Alalakh_MLBA	Yoruba.DG	0.000636	0.000208	3.058	49949	50550	944983
GRC_Minoan_Lasithi_BA	TUR_E_Arslantepe_EBA	TUR_SE_Kilis_EBA_A	Yoruba.DG	0.000508	0.000247	2.054	46036	46476	866292
GRC_Minoan_Lasithi_BA	TUR_E_Arslantepe_EBA	TUR_SE_Kilis_MBA	Yoruba.DG	0.000546	0.000223	2.446	48501	49000	914237
GRC_Minoan_Lasithi_BA	TUR_E_Arslantepe_EBA	TUR_SE_Sirnak_BA	Yoruba.DG	0.000421	0.00026	1.619	43686	44032	822738
GRC_Minoan_Odigitria_BA	TUR_E_Arslantepe_EBA	TUR_Hatay_Alalakh_MLBA	Yoruba.DG	0.0014	0.000293	4.776	13315	13675	256900
GRC_Minoan_Odigitria_BA	TUR_E_Arslantepe_EBA	TUR_SE_Kilis_EBA_A	Yoruba.DG	0.001594	0.000373	4.277	12835	13229	246933
GRC_Minoan_Odigitria_BA	TUR_E_Arslantepe_EBA	TUR_SE_Kilis_MBA	Yoruba.DG	0.001276	0.000338	3.776	13205	13529	253859
GRC_Minoan_Odigitria_BA	TUR_E_Arslantepe_EBA	TUR_SE_Sirnak_BA	Yoruba.DG	0.001301	0.000385	3.382	12516	12829	240976
GRC_Minoan_Zakros_BA	TUR_E_Arslantepe_EBA	TUR_Hatay_Alalakh_MLBA	Yoruba.DG	0.000922	0.000425	2.172	7747	7882	146589
GRC_Minoan_Zakros_BA	TUR_E_Arslantepe_EBA	TUR_SE_Kilis_EBA_A	Yoruba.DG	0.00136	0.000535	2.541	7505	7698	142273
GRC_Minoan_Zakros_BA	TUR_E_Arslantepe_EBA	TUR_SE_Kilis_MBA	Yoruba.DG	0.00113	0.000466	2.424	7693	7857	145346
GRC_Minoan_Zakros_BA	TUR_E_Arslantepe_EBA	TUR_SE_Sirnak_BA	Yoruba.DG	0.000311	0.000519	0.6	7334	7377	138492
GRC_Mycenaean_Attica_BA	TUR_E_Arslantepe_EBA	TUR_Hatay_Alalakh_MLBA	Yoruba.DG	0.00069	0.000232	2.972	33492	33927	629595
GRC_Mycenaean_Attica_BA	TUR_E_Arslantepe_EBA	TUR_SE_Kilis_EBA_A	Yoruba.DG	0.000565	0.00028	2.018	32272	32614	603992
GRC_Mycenaean_Attica_BA	TUR_E_Arslantepe_EBA	TUR_SE_Kilis_MBA	Yoruba.DG	0.000744	0.000258	2.878	33118	33581	621614
GRC_Mycenaean_Attica_BA	TUR_E_Arslantepe_EBA	TUR_SE_Sirnak_BA	Yoruba.DG	0.000692	0.000289	2.394	31501	31911	592232
GRC_Mycenaean_Kastrouli_BA	TUR_E_Arslantepe_EBA	TUR_Hatay_Alalakh_MLBA	Yoruba.DG	0.000566	0.000231	2.45	29274	29584	548164
GRC_Mycenaean_Kastrouli_BA	TUR_E_Arslantepe_EBA	TUR_SE_Kilis_EBA_A	Yoruba.DG	0.000439	0.000286	1.538	28125	28355	523617
GRC_Mycenaean_Kastrouli_BA	TUR_E_Arslantepe_EBA	TUR_SE_Kilis_MBA	Yoruba.DG	0.000911	0.000266	3.422	28821	29313	540309
GRC_Mycenaean_Kastrouli_BA	TUR_E_Arslantepe_EBA	TUR_SE_Sirnak_BA	Yoruba.DG	0.000411	0.000288	1.429	27325	27535	510611
GRC_Mycenaean_Palace_of_Nestor_BA	TUR_E_Arslantepe_EBA	TUR_Hatay_Alalakh_MLBA	Yoruba.DG	0.000451	0.000196	2.3	52189	52629	975617
GRC_Mycenaean_Palace_of_Nestor_BA	TUR_E_Arslantepe_EBA	TUR_SE_Kilis_EBA_A	Yoruba.DG	0.000149	0.000228	0.655	48164	48298	895733
GRC_Mycenaean_Palace_of_Nestor_BA	TUR_E_Arslantepe_EBA	TUR_SE_Kilis_MBA	Yoruba.DG	0.000309	0.00021	1.469	50754	51046	945434
GRC_Mycenaean_Palace_of_Nestor_BA	TUR_E_Arslantepe_EBA	TUR_SE_Sirnak_BA	Yoruba.DG	0.000146	0.000241	0.608	45684	45809	851345
GRC_Minoan_Lasithi_BA	TUR_Hatay_Alalakh_MLBA	TUR_E_Arslantepe_EBA	Yoruba.DG	0.000738	0.000202	3.647	49949	50646	944983
GRC_Minoan_Lasithi_BA	TUR_Hatay_Alalakh_MLBA	TUR_SE_Kilis_EBA_A	Yoruba.DG	0.000719	0.000202	3.559	46744	47378	881906
GRC_Minoan_Lasithi_BA	TUR_Hatay_Alalakh_MLBA	TUR_SE_Kilis_MBA	Yoruba.DG	0.000784	0.000177	4.427	49570	50303	936188
GRC_Minoan_Lasithi_BA	TUR_Hatay_Alalakh_MLBA	TUR_SE_Sirnak_BA	Yoruba.DG	0.000564	0.000202	2.793	44158	44628	832553
GRC_Minoan_Odigitria_BA	TUR_Hatay_Alalakh_MLBA	TUR_E_Arslantepe_EBA	Yoruba.DG	0.001898	0.000311	6.102	13315	13803	256900
GRC_Minoan_Odigitria_BA	TUR_Hatay_Alalakh_MLBA	TUR_SE_Kilis_EBA_A	Yoruba.DG	0.001686	0.000324	5.206	12932	13351	248417
GRC_Minoan_Odigitria_BA	TUR_Hatay_Alalakh_MLBA	TUR_SE_Kilis_MBA	Yoruba.DG	0.001442	0.000284	5.078	13327	13695	255815
GRC_Minoan_Odigitria_BA	TUR_Hatay_Alalakh_MLBA	TUR_SE_Sirnak_BA	Yoruba.DG	0.001738	0.000343	5.068	12562	12983	242001
GRC_Minoan_Zakros_BA	TUR_Hatay_Alalakh_MLBA	TUR_E_Arslantepe_EBA	Yoruba.DG	0.00106	0.000456	2.323	7747	7902	146589
GRC_Minoan_Zakros_BA	TUR_Hatay_Alalakh_MLBA	TUR_SE_Kilis_EBA_A	Yoruba.DG	0.00168	0.000477	3.519	7530	7770	143192
GRC_Minoan_Zakros_BA	TUR_Hatay_Alalakh_MLBA	TUR_SE_Kilis_MBA	Yoruba.DG	0.000977	0.000422	2.313	7776	7919	146498
GRC_Minoan_Zakros_BA	TUR_Hatay_Alalakh_MLBA	TUR_SE_Sirnak_BA	Yoruba.DG	0.000312	0.000475	0.658	7377	7420	139059
GRC_Mycenaean_Attica_BA	TUR_Hatay_Alalakh_MLBA	TUR_E_Arslantepe_EBA	Yoruba.DG	0.001011	0.000241	4.19	33492	34128	629595
GRC_Mycenaean_Attica_BA	TUR_Hatay_Alalakh_MLBA	TUR_SE_Kilis_EBA_A	Yoruba.DG	0.000802	0.000242	3.31	32407	32895	608009
GRC_Mycenaean_Attica_BA	TUR_Hatay_Alalakh_MLBA	TUR_SE_Kilis_MBA	Yoruba.DG	0.000845	0.000226	3.735	33403	33933	626812
GRC_Mycenaean_Attica_BA	TUR_Hatay_Alalakh_MLBA	TUR_SE_Sirnak_BA	Yoruba.DG	0.000907	0.000246	3.687	31609	32149	595228
GRC_Mycenaean_Kastrouli_BA	TUR_Hatay_Alalakh_MLBA	TUR_E_Arslantepe_EBA	Yoruba.DG	0.000855	0.000234	3.654	29274	29743	548164
GRC_Mycenaean_Kastrouli_BA	TUR_Hatay_Alalakh_MLBA	TUR_SE_Kilis_EBA_A	Yoruba.DG	0.000722	0.000241	3	28266	28647	527584
GRC_Mycenaean_Kastrouli_BA	TUR_Hatay_Alalakh_MLBA	TUR_SE_Kilis_MBA	Yoruba.DG	0.000899	0.000221	4.059	29157	29648	545663
GRC_Mycenaean_Kastrouli_BA	TUR_Hatay_Alalakh_MLBA	TUR_SE_Sirnak_BA	Yoruba.DG	0.000608	0.000246	2.472	27457	27769	513455
GRC_Mycenaean_Palace_of_Nestor_BA	TUR_Hatay_Alalakh_MLBA	TUR_E_Arslantepe_EBA	Yoruba.DG	0.000515	0.000183	2.807	52189	52691	975617
GRC_Mycenaean_Palace_of_Nestor_BA	TUR_Hatay_Alalakh_MLBA	TUR_SE_Kilis_EBA_A	Yoruba.DG	0.000437	0.000184	2.371	48916	49315	912465
GRC_Mycenaean_Palace_of_Nestor_BA	TUR_Hatay_Alalakh_MLBA	TUR_SE_Kilis_MBA	Yoruba.DG	0.000481	0.000168	2.86	51936	52401	968431
GRC_Mycenaean_Palace_of_Nestor_BA	TUR_Hatay_Alalakh_MLBA	TUR_SE_Sirnak_BA	Yoruba.DG	0.000283	0.000184	1.535	46169	46413	862075
GRC_Minoan_Lasithi_BA	TUR_SE_Kilis_EBA_A	TUR_E_Arslantepe_EBA	Yoruba.DG	0.000699	0.000252	2.773	46036	46642	866292
GRC_Minoan_Lasithi_BA	TUR_SE_Kilis_EBA_A	TUR_Hatay_Alalakh_MLBA	Yoruba.DG	0.000785	0.000212	3.699	46744	47436	881906
GRC_Minoan_Lasithi_BA	TUR_SE_Kilis_EBA_A	TUR_SE_Kilis_MBA	Yoruba.DG	0.000402	0.000225	1.785	46005	46352	862013
GRC_Minoan_Lasithi_BA	TUR_SE_Kilis_EBA_A	TUR_SE_Sirnak_BA	Yoruba.DG	0.000552	0.000264	2.095	41855	42289	786479
GRC_Minoan_Odigitria_BA	TUR_SE_Kilis_EBA_A	TUR_E_Arslantepe_EBA	Yoruba.DG	0.001836	0.000359	5.112	12835	13289	246933
GRC_Minoan_Odigitria_BA	TUR_SE_Kilis_EBA_A	TUR_Hatay_Alalakh_MLBA	Yoruba.DG	0.00157	0.000296	5.306	12932	13322	248417
GRC_Minoan_Odigitria_BA	TUR_SE_Kilis_EBA_A	TUR_SE_Kilis_MBA	Yoruba.DG	0.001331	0.00034	3.911	12878	13206	246305
GRC_Minoan_Odigitria_BA	TUR_SE_Kilis_EBA_A	TUR_SE_Sirnak_BA	Yoruba.DG	0.001562	0.000409	3.822	12281	12648	235300
GRC_Minoan_Zakros_BA	TUR_SE_Kilis_EBA_A	TUR_E_Arslantepe_EBA	Yoruba.DG	0.000977	0.000501	1.948	7505	7644	142273
GRC_Minoan_Zakros_BA	TUR_SE_Kilis_EBA_A	TUR_Hatay_Alalakh_MLBA	Yoruba.DG	0.001299	0.00042	3.096	7530	7716	143192
GRC_Minoan_Zakros_BA	TUR_SE_Kilis_EBA_A	TUR_SE_Kilis_MBA	Yoruba.DG	0.000854	0.000472	1.809	7552	7674	142280
GRC_Minoan_Zakros_BA	TUR_SE_Kilis_EBA_A	TUR_SE_Sirnak_BA	Yoruba.DG	0.000749	0.000545	1.375	7175	7277	136172
GRC_Mycenaean_Attica_BA	TUR_SE_Kilis_EBA_A	TUR_E_Arslantepe_EBA	Yoruba.DG	0.000776	0.000287	2.701	32272	32740	603992
GRC_Mycenaean_Attica_BA	TUR_SE_Kilis_EBA_A	TUR_Hatay_Alalakh_MLBA	Yoruba.DG	0.000713	0.000248	2.878	32407	32841	608009
GRC_Mycenaean_Attica_BA	TUR_SE_Kilis_EBA_A	TUR_SE_Kilis_MBA	Yoruba.DG	0.000334	0.000272	1.229	32330	32531	602363
GRC_Mycenaean_Attica_BA	TUR_SE_Kilis_EBA_A	TUR_SE_Sirnak_BA	Yoruba.DG	0.00097	0.000309	3.144	30691	31250	576704
GRC_Mycenaean_Kastrouli_BA	TUR_SE_Kilis_EBA_A	TUR_E_Arslantepe_EBA	Yoruba.DG	0.000666	0.000285	2.339	28125	28474	523617
GRC_Mycenaean_Kastrouli_BA	TUR_SE_Kilis_EBA_A	TUR_Hatay_Alalakh_MLBA	Yoruba.DG	0.000697	0.000232	3	28266	28633	527584
GRC_Mycenaean_Kastrouli_BA	TUR_SE_Kilis_EBA_A	TUR_SE_Kilis_MBA	Yoruba.DG	0.000552	0.000273	2.019	28064	28353	522075
GRC_Mycenaean_Kastrouli_BA	TUR_SE_Kilis_EBA_A	TUR_SE_Sirnak_BA	Yoruba.DG	0.000737	0.000299	2.464	26560	26925	496333
GRC_Mycenaean_Palace_of_Nestor_BA	TUR_SE_Kilis_EBA_A	TUR_E_Arslantepe_EBA	Yoruba.DG	0.000438	0.000232	1.892	48164	48557	895733
GRC_Mycenaean_Palace_of_Nestor_BA	TUR_SE_Kilis_EBA_A	TUR_Hatay_Alalakh_MLBA	Yoruba.DG	0.000643	0.000192	3.354	48916	49503	912465
GRC_Mycenaean_Palace_of_Nestor_BA	TUR_SE_Kilis_EBA_A	TUR_SE_Kilis_MBA	Yoruba.DG	9.5e-05	0.000216	0.439	48223	48307	892214
GRC_Mycenaean_Palace_of_Nestor_BA	TUR_SE_Kilis_EBA_A	TUR_SE_Sirnak_BA	Yoruba.DG	0.000332	0.000237	1.4	43697	43967	813332
GRC_Minoan_Lasithi_BA	TUR_SE_Kilis_MBA	TUR_E_Arslantepe_EBA	Yoruba.DG	0.000631	0.000229	2.751	48501	49078	914237
GRC_Minoan_Lasithi_BA	TUR_SE_Kilis_MBA	TUR_Hatay_Alalakh_MLBA	Yoruba.DG	0.000706	0.000191	3.696	49570	50230	936188
GRC_Minoan_Lasithi_BA	TUR_SE_Kilis_MBA	TUR_SE_Kilis_EBA_A	Yoruba.DG	0.000232	0.000225	1.031	46005	46206	862013
GRC_Minoan_Lasithi_BA	TUR_SE_Kilis_MBA	TUR_SE_Sirnak_BA	Yoruba.DG	0.000647	0.000224	2.892	43385	43914	817423
GRC_Minoan_Odigitria_BA	TUR_SE_Kilis_MBA	TUR_E_Arslantepe_EBA	Yoruba.DG	0.001902	0.000343	5.538	13205	13688	253859
GRC_Minoan_Odigitria_BA	TUR_SE_Kilis_MBA	TUR_Hatay_Alalakh_MLBA	Yoruba.DG	0.001583	0.000277	5.709	13327	13732	255815
GRC_Minoan_Odigitria_BA	TUR_SE_Kilis_MBA	TUR_SE_Kilis_EBA_A	Yoruba.DG	0.001545	0.000364	4.246	12878	13259	246305
GRC_Minoan_Odigitria_BA	TUR_SE_Kilis_MBA	TUR_SE_Sirnak_BA	Yoruba.DG	0.001839	0.000368	4.991	12495	12937	240251
GRC_Minoan_Zakros_BA	TUR_SE_Kilis_MBA	TUR_E_Arslantepe_EBA	Yoruba.DG	0.001237	0.000484	2.555	7693	7872	145346
GRC_Minoan_Zakros_BA	TUR_SE_Kilis_MBA	TUR_Hatay_Alalakh_MLBA	Yoruba.DG	0.000955	0.000401	2.384	7776	7915	146498
GRC_Minoan_Zakros_BA	TUR_SE_Kilis_MBA	TUR_SE_Kilis_EBA_A	Yoruba.DG	0.001139	0.000522	2.181	7552	7714	142280
GRC_Minoan_Zakros_BA	TUR_SE_Kilis_MBA	TUR_SE_Sirnak_BA	Yoruba.DG	0.000489	0.00051	0.958	7341	7409	138357
GRC_Mycenaean_Attica_BA	TUR_SE_Kilis_MBA	TUR_E_Arslantepe_EBA	Yoruba.DG	0.000995	0.000265	3.757	33118	33737	621614
GRC_Mycenaean_Attica_BA	TUR_SE_Kilis_MBA	TUR_Hatay_Alalakh_MLBA	Yoruba.DG	0.000731	0.000229	3.188	33403	33862	626812
GRC_Mycenaean_Attica_BA	TUR_SE_Kilis_MBA	TUR_SE_Kilis_EBA_A	Yoruba.DG	0.000376	0.000269	1.396	32330	32556	602363
GRC_Mycenaean_Attica_BA	TUR_SE_Kilis_MBA	TUR_SE_Sirnak_BA	Yoruba.DG	0.001009	0.000283	3.569	31394	31990	590121
GRC_Mycenaean_Kastrouli_BA	TUR_SE_Kilis_MBA	TUR_E_Arslantepe_EBA	Yoruba.DG	0.00092	0.000263	3.5	28821	29319	540309
GRC_Mycenaean_Kastrouli_BA	TUR_SE_Kilis_MBA	TUR_Hatay_Alalakh_MLBA	Yoruba.DG	0.000575	0.00021	2.74	29157	29471	545663
GRC_Mycenaean_Kastrouli_BA	TUR_SE_Kilis_MBA	TUR_SE_Kilis_EBA_A	Yoruba.DG	0.000308	0.000274	1.123	28064	28225	522075
GRC_Mycenaean_Kastrouli_BA	TUR_SE_Kilis_MBA	TUR_SE_Sirnak_BA	Yoruba.DG	0.00062	0.000273	2.274	27152	27468	508744
GRC_Mycenaean_Palace_of_Nestor_BA	TUR_SE_Kilis_MBA	TUR_E_Arslantepe_EBA	Yoruba.DG	0.000495	0.000216	2.294	50754	51221	945434
GRC_Mycenaean_Palace_of_Nestor_BA	TUR_SE_Kilis_MBA	TUR_Hatay_Alalakh_MLBA	Yoruba.DG	0.000548	0.000184	2.972	51936	52466	968431
GRC_Mycenaean_Palace_of_Nestor_BA	TUR_SE_Kilis_MBA	TUR_SE_Kilis_EBA_A	Yoruba.DG	-3e-05	0.000224	-0.135	48223	48196	892214
GRC_Mycenaean_Palace_of_Nestor_BA	TUR_SE_Kilis_MBA	TUR_SE_Sirnak_BA	Yoruba.DG	0.000452	0.00022	2.055	45375	45758	846349
GRC_Minoan_Lasithi_BA	TUR_SE_Sirnak_BA	TUR_E_Arslantepe_EBA	Yoruba.DG	0.000749	0.000254	2.946	43686	44302	822738
GRC_Minoan_Lasithi_BA	TUR_SE_Sirnak_BA	TUR_Hatay_Alalakh_MLBA	Yoruba.DG	0.000738	0.000211	3.502	44158	44773	832553
GRC_Minoan_Lasithi_BA	TUR_SE_Sirnak_BA	TUR_SE_Kilis_EBA_A	Yoruba.DG	0.000697	0.000261	2.673	41855	42403	786479
GRC_Minoan_Lasithi_BA	TUR_SE_Sirnak_BA	TUR_SE_Kilis_MBA	Yoruba.DG	0.00083	0.000223	3.728	43385	44064	817423
GRC_Minoan_Odigitria_BA	TUR_SE_Sirnak_BA	TUR_E_Arslantepe_EBA	Yoruba.DG	0.001707	0.000366	4.667	12516	12927	240976
GRC_Minoan_Odigitria_BA	TUR_SE_Sirnak_BA	TUR_Hatay_Alalakh_MLBA	Yoruba.DG	0.00166	0.000301	5.518	12562	12964	242001
GRC_Minoan_Odigitria_BA	TUR_SE_Sirnak_BA	TUR_SE_Kilis_EBA_A	Yoruba.DG	0.001705	0.000394	4.326	12281	12682	235300
GRC_Minoan_Odigitria_BA	TUR_SE_Sirnak_BA	TUR_SE_Kilis_MBA	Yoruba.DG	0.001729	0.000349	4.955	12495	12910	240251
GRC_Minoan_Zakros_BA	TUR_SE_Sirnak_BA	TUR_E_Arslantepe_EBA	Yoruba.DG	0.001329	0.000511	2.6	7334	7518	138492
GRC_Minoan_Zakros_BA	TUR_SE_Sirnak_BA	TUR_Hatay_Alalakh_MLBA	Yoruba.DG	0.001219	0.000429	2.842	7377	7546	139059
GRC_Minoan_Zakros_BA	TUR_SE_Sirnak_BA	TUR_SE_Kilis_EBA_A	Yoruba.DG	0.002272	0.000558	4.069	7175	7484	136172
GRC_Minoan_Zakros_BA	TUR_SE_Sirnak_BA	TUR_SE_Kilis_MBA	Yoruba.DG	0.001462	0.000485	3.016	7341	7544	138357
GRC_Mycenaean_Attica_BA	TUR_SE_Sirnak_BA	TUR_E_Arslantepe_EBA	Yoruba.DG	0.00092	0.000285	3.231	31501	32046	592232
GRC_Mycenaean_Attica_BA	TUR_SE_Sirnak_BA	TUR_Hatay_Alalakh_MLBA	Yoruba.DG	0.000809	0.000234	3.458	31609	32091	595228
GRC_Mycenaean_Attica_BA	TUR_SE_Sirnak_BA	TUR_SE_Kilis_EBA_A	Yoruba.DG	0.000975	0.000289	3.372	30691	31253	576704
GRC_Mycenaean_Attica_BA	TUR_SE_Sirnak_BA	TUR_SE_Kilis_MBA	Yoruba.DG	0.000907	0.000266	3.404	31394	31929	590121
GRC_Mycenaean_Kastrouli_BA	TUR_SE_Sirnak_BA	TUR_E_Arslantepe_EBA	Yoruba.DG	0.000782	0.000292	2.676	27325	27725	510611
GRC_Mycenaean_Kastrouli_BA	TUR_SE_Sirnak_BA	TUR_Hatay_Alalakh_MLBA	Yoruba.DG	0.000689	0.000249	2.772	27457	27811	513455
GRC_Mycenaean_Kastrouli_BA	TUR_SE_Sirnak_BA	TUR_SE_Kilis_EBA_A	Yoruba.DG	0.00089	0.000308	2.889	26560	27002	496333
GRC_Mycenaean_Kastrouli_BA	TUR_SE_Sirnak_BA	TUR_SE_Kilis_MBA	Yoruba.DG	0.001072	0.000276	3.876	27152	27698	508744
GRC_Mycenaean_Palace_of_Nestor_BA	TUR_SE_Sirnak_BA	TUR_E_Arslantepe_EBA	Yoruba.DG	0.000419	0.000235	1.781	45684	46041	851345
GRC_Mycenaean_Palace_of_Nestor_BA	TUR_SE_Sirnak_BA	TUR_Hatay_Alalakh_MLBA	Yoruba.DG	0.000458	0.000195	2.351	46169	46564	862075
GRC_Mycenaean_Palace_of_Nestor_BA	TUR_SE_Sirnak_BA	TUR_SE_Kilis_EBA_A	Yoruba.DG	0.000455	0.00023	1.977	43697	44067	813332
GRC_Mycenaean_Palace_of_Nestor_BA	TUR_SE_Sirnak_BA	TUR_SE_Kilis_MBA	Yoruba.DG	0.000558	0.000226	2.467	45375	45847	846349

### Sheet: Table S4
Table S4. f4 statistics of the form f4(Outgroup, Test; Population1, Population2) where Test and Pop 1 corresponds to random groups of individuals from Alalakh, and Pop 2 to Bronze Age Greece populations
Population 2	Population 1	Test	Outgroup	f4(O, T; P1 ,P2)	stderr	Zscore	BABA	ABBA	nsnps
Greece_BA	Alalakh Group2 (n=20)	Alalakh Group1 (n=5)	Yoruba.DG	0.000434	0.000133	3.253	52874	52448	982275
Greece_BA	Alalakh Group2 (n=20)	Alalakh Group1 (n=5)	Yoruba.DG	0.000636	0.000133	4.771	53561	52929	993716
Greece_BA	Alalakh Group2 (n=20)	Alalakh Group1 (n=5)	Yoruba.DG	0.000468	0.000134	3.495	50958	50515	947536
Greece_BA	Alalakh Group2 (n=20)	Alalakh Group1 (n=5)	Yoruba.DG	0.000511	0.000141	3.619	53203	52698	988830
Greece_BA	Alalakh Group2 (n=20)	Alalakh Group1 (n=5)	Yoruba.DG	0.000441	0.000139	3.166	47732	47341	887870
Greece_BA	Alalakh Group2 (n=15)	Alalakh Group1 (n=10)	Yoruba.DG	0.000592	0.000139	4.264	54214	53618	1006133
Greece_BA	Alalakh Group2 (n=15)	Alalakh Group1 (n=10)	Yoruba.DG	0.000507	0.000139	3.656	55148	54630	1022281
Greece_BA	Alalakh Group2 (n=15)	Alalakh Group1 (n=10)	Yoruba.DG	0.000453	0.000134	3.39	54414	53957	1010980
Greece_BA	Alalakh Group2 (n=15)	Alalakh Group1 (n=10)	Yoruba.DG	0.00058	0.000134	4.334	55054	54461	1021985
Greece_BA	Alalakh Group2 (n=15)	Alalakh Group1 (n=10)	Yoruba.DG	0.000227	0.000136	1.665	54736	54504	1021411

### Sheet: Table S5
Table S5. f4 statistics for simulated genomes where A1 and A2 corresponds to random groups of individuals from pop A, and X to the more distant population in Figure 2.
A1	A2	f4(O,A1; A2,X)
Pop A (n=5)	Pop A (n=20)	0.1405
Pop A (n=5)	Pop A (n=20)	0.3415
Pop A (n=5)	Pop A (n=20)	0.5224
Pop A (n=5)	Pop A (n=20)	0.1005
Pop A (n=5)	Pop A (n=20)	0.1775
Pop A (n=10)	Pop A (n=15)	0.2417
Pop A (n=10)	Pop A (n=15)	0.3872
Pop A (n=10)	Pop A (n=15)	0.1869
Pop A (n=10)	Pop A (n=15)	0.4826
Pop A (n=10)	Pop A (n=15)	0.1896
